# *Serratia sp*. dominates the lung microbiome of patients with tuberculosis and non-tuberculous mycobacterial lung diseases

**DOI:** 10.1101/2024.05.27.596016

**Authors:** Meriem Belheouane, Barbara Kalsdorf, Stefan Niemann, Karoline I. Gaede, Christoph Lange, Jan Heyckendorf, Matthias Merker

**Author notes:** Correspondence to: Prof. Matthias Merker, Research Center Borstel, Leibniz Lung Center, Parkallee 1, 23845 Borstel. former affiliation (Jan Heyckendorf).

## Abstract

**Background:** Pathogenic mycobacteria, such as the *Mycobacterium tuberculosis* complex (Mtbc), and non-tuberculous mycobacteria (NTMs) can cause severe chronic pulmonary infections. However, not all infected patients develop active disease. Yet, it is unclear whether certain key taxa in the lung microbiome play a role in the pathogenesis of tuberculosis (TB) and NTM lung disease (LD).

**Material and methods:** We employed 16S rRNA amplicon sequencing (V3-V4) to characterize the baseline microbiome in bronchoalveolar lavage fluid from a patient cohort diagnosed with TB (n=23), NTM-LD (n=19), or non-infectious disease (n=4) prior to the initiation of therapy. The analysis included the depletion of human cells, removal of extracellular DNA, implementation of a decontamination strategy, and exploratory whole-metagenome sequencing (WMS) of selected specimens.

**Results:** The genera *Serratia* and unclassified *Yersiniaceae* dominated the lung microbiome of all patients with a mean relative abundance of >15% and >70%, respectively. However, at the sub-genus level, as determined by amplicon sequence variants (ASVs), TB-patients exhibited increased community diversity, and TB specific ASV_7 (unclassified *Yersiniaceae*), and ASV_21 (*Serratia*) signatures. Exploratory analysis by WMS and ASV similarity analysis suggested the presence of *Serratia liquefaciens*, *Serratia grimesii*, *Serratia myotis* and/or *Serratia quinivorans* in both TB and NTM-LD patients. Overall, presence/absence of certain *Serratia* ASVs was significantly associated with disease state.

**Conclusion:** The lung microbiome of TB patients harbors a distinct, and heterogenous microbiome structure with specific occurrences of certain *Serratia* traits. *Serratia sp.* plays a pivotal role in our understanding of microbial interactions in the lung microbiome of patients infected with Mtbc.
