## Supplementary Tables S1-S5 for "*Serratia sp*. dominates the lung microbiome of patients with tuberculosis and non-tuberculous mycobacterial lung diseases"

### Sheet: Supplementary_Table_S1
Supplementary Table 1. Detected, shared, and unique ASVs, adjusted ASVs, and 98% OTUs along the processing steps in the positive controls, and technical replicates
1.1. Number of detected ASVs, adjusted ASVs, and 98% OTUs along the processing steps in the pure culture, and mock standard samples
	Sample ID	Sample Category	Detected ASVs pre decontamination	Detected adjusted ASVs pre decontamination	Detected ASVs post decontamination	Detected adjusted ASVs post decontamination	Detected ASVs final	Detected adjusted ASVs final	Detected 98% OTUs final
1	H-haemolyticus-DSM-103601_S230	Pure culture	100	1	100	1	93	1	1
2	H-influenzae-DSM-11121_S229	Pure culture	18	1	18	1	18	1	1
3	M-abscessus-21002932-ATCC19977_S226	Pure culture	18	1	18	1	18	1	1
4	M-abscessus-21002997_S227	Pure culture	18	1	18	1	18	1	1
5	M-abscessus-21003041_S228	Pure culture	18	1	18	1	18	1	1
6	Positive-22003835_S156	Pure culture	25	9	18	2	18	2	1
7	Positive-22003835_S39	Pure culture	19	6	16	3	*	*	*
8	Positive-22003836_S155	Pure culture	16	3	16	3	16	3	1
9	Positive-22003836_S238	Pure culture	30	2	30	2	30	2	1
10	Positive-22003836_S38	Pure culture	17	1	17	1
11	Positive-C1-BCG_S153	Pure culture	16	2	16	2	16	2	1
12	Positive-C1-BCG_S236	Pure culture	30	4	27	1	27	1	1
13	Positive-C1-BCG_S24	Pure culture	16	3	15	2	15	2	1
14	Positive-C1-BCG_S260	Pure culture	18	2	18	2
15	Positive-C1-BCG_S42	Pure culture	18	3	17	2	17	2	1
16	Positive-C2-Mycobacterium_S154	Pure culture	19	3	18	2	18	2	1
17	Positive-C2-Mycobacterium_S237	Pure culture	32	2	31	1	31	1	1
18	Positive-C2-Mycobacterium_S261	Pure culture	19	3	18	2	*	*	*
19	Positive-C2-Mycobacterium_S40	Pure culture	15	2	14	1	*	*	*
20	Positive-C2-Mycobacterium_S43	Pure culture	18	3	17	2	17	2	1
21	Positive-C2-Mycobacterium_S73	Pure culture	18	2	17	1	17	1	1
22	Ultra-clean-Mock-D0-DNA_S142	Mock Standard (cells)	127	29	100	11	100	11	8
23	Ultra-clean-Mock-D0-DNA_S44	Mock Standard (cells)	216	37	152	8	152	8	7
24	Ultra-clean-Mock-D1-DNA_S45	Mock Standard (cells)	193	33	143	8	143	8	7
25	Ultra-clean-Mock-D2-DNA_S46	Mock Standard (cells)	96	14	87	8	87	8	8
26	Ultra-clean-Mock-D3-DNA_S47	Mock Standard (cells)	145	45	104	8	104	8	8
27	Ultra-clean-Mock-D4-DNA_S48	Mock Standard (cells)	112	15	105	8	105	8	8
28	Ultra-clean-Mock-D8-DNA_S49	Mock Standard (cells)	126	28	104	8	102	8	7
29	Zymo-Biomics_S75	Mock Standard (DNA)	185	26	157	8	157	8	8
	* Sample excluded, had less than 10,000 reads
1.2. Number of detected ASVs, adjusted ASVs, and 98% OTUs along the processing steps in the technical replicates (BALFs, pure cultures, and Mock standard)
	Sample ID	Sample Category	Number of Replicates	Shared ASVs pre decontamination	Unique ASVs pre decontamination	Shared adjusted ASVs pre decontamination	Unique adjusted ASVs pre decontamination	Shared ASVs post decontamination	Unique ASVs post decontamination	Shared adjsuted ASVs post decontamination	Unique adjusted ASVs post decontaminbation	Shared ASVs Final	Unique ASVs Final	Shared adjusted ASVs final	Unique adjusted ASVs final	Shared 98% OTUs final	Unique 98% OTUs final	Sample status
1	BAL_S_2571_DNA_Extraction2	BALF	3	0	371	32	61	0	78	3	1	0	78	3	1	1	1	Not analyzed
2	BAL_S_4163_DNA_Extraction2	BALF	3	0	1003	85	151	0	393	8	17	*	*	*	*	*	*	Not analyzed
3	BAL_S_4266_DNA_Extraction2	BALF	3	0	299	20	25	0	84	2	0	0	84	2	0	1	0	Analyzed
4	BAL_S_4327_DNA_Extraction2	BALF	3	0	382	19	74	0	75	2	3	0	75	2	3	1	1	Analyzed
5	BAL_S_5151_DNA_Extraction2	BALF	3	0	272	29	51	0	91	3	3	0	91	3	3	2	2	Analyzed
6	BAL_S_7122_DNA_Extraction2	BALF	2	0	288	22	150	0	50	2	3	0	50	2	3	1	3	Analyzed
7	BAL_S_7325_DNA_Extraction2	BALF	2	0	145	2	78	0	49	1	6	0	49	1	6	1	1	Analyzed
8	BAL_S_7326_DNA_Extraction2	BALF	2	0	186	2	97	0	48	1	7	0	48	1	7	1	1	Analyzed
9	BAL_S_7451_DNA_Extraction2	BALF	2	0	152	3	52	0	43	0	6	0	43	0	6	1	0	Not analyzed
10	BAL_S_7466_DNA_Extraction2	BALF	3	0	329	18	51	0	73	2	1	0	73	2	1	1	0	Analyzed
11	BAL_S_7539_DNA_Extraction2	BALF	2	0	173	2	113	0	47	0	9	0	47	0	9	2	2	Analyzed
12	Positive_22003835	Pure culture	2	0	44	2	11	0	34	2	1	*	*	*	*	*	*
13	Positive_22003836	Pure culture	3	0	63	2	1	0	63	2	1	0	46	2	1	1	0
14	Positive_C1_BCG	Pure culture	5	17	64	2	5	17	59	2	1	0	75	2	1	1	0
15	Positive_C2_Mycobacterium	Pure culture	6	34	53	4	2	34	47	2	1	17	49	1	2	1	0
16	Ultra_clean_Mock_D0_DNA	Mock Standard (cells)	2	0	343	11	44	0	252	6	7	0	252	6	7	7	1
	* Sample excluded, had less than 10,000 reads
	post decontamination: after decontam and 2% abundance threshold. Final: after all decontamination steps, and reads normalization to 10,000 reads per sample.

### Sheet: Supplementary_Table_S2
Supplementary Table 2. Description of the patients analyzed in this study TB (n= 23), NTM (n=19), Other (n=4).
Sample ID	Sample Name	Category	Sample ID Clinic	DNA_ID	Amplicon concentration (ng/µl)	Sampling Date (Day_Month_Year)	Age Category	Sex	Disease Status	Main Diagnosis	Secondary Diagnosis	Identified Infectious Agent	Smoking Status	Steroides_Treatement	Further Immunosuppressants
BAL-S-2066-DNA-Extraction2_S122	BAL_S_2066_DNA_Extraction2	BALF	BAL-S-2066	MSO-47	7.47	22_07_2007	70_79	f	Other	Idiopathic Interstitial Pneumonia	Unspecified	None	No	Undefined	Undefined
BAL-S-2078-DNA-Extraction2_S121	BAL_S_2078_DNA_Extraction2	BALF	BAL-S-2078	MSO-46	22.4	30_07_2007	40_49	f	Other	Bronchiectasis	Bacterial infection	Shewanella_putrefaciens	Former smoker	Undefined	Undefined
BAL-S-2515-DNA-Extraction2_S117	BAL_S_2515_DNA_Extraction2	BALF	BAL-S-2515	MSO-42	16.52	09_07_2008	60_69	m	NTM	NTM	Pulmonary emphysema	M_xenopi	No	Undefined	Undefined
BAL-S-2570_S146	BAL_S_2570	BALF	BAL-S-2570	MSO-71	9.25	20_08_2008	80_89	m	TBC	TBC	Unspecified	M_bovis	Unkown	Undefined	Undefined
BAL-S-2594_S148	BAL_S_2594	BALF	BAL-S-2594	MSO-73	16.05	10_09_2008	30_39	f	TBC	TBC	Unspecified	M_bovis	Yes	Undefined	Undefined
BAL-S-3040-DNA-Extraction2_S109	BAL_S_3040_DNA_Extraction2	BALF	BAL-S-3040	MSO-34	18.94	02_08_2009	60_69	m	NTM	NTM	COPD	M_abcessus	No	Undefined	Undefined
BAL-S-3177-DNA-Extraction2_S113	BAL_S_3177_DNA_Extraction2	BALF	BAL-S-3177	MSO-38	15.08	04_11_2009	40_49	m	NTM	NTM	Unspecified	M_kansasii	Unkown	Undefined	Undefined
BAL-S-3590_S149	BAL_S_3590	BALF	BAL-S-3590	MSO-74	7.24	01_08_2010	60_69	m	TBC	TBC	Unspecified	M_bovis Suspected	No	No	No
BAL-S-4146-aliquot2-DNA-Extraction2_S118	BAL_S_4146_aliquot2_DNA_Extraction2	BALF	BAL-S-4146	MSO-43	15.21	21_08_2011	50_59	m	NTM	NTM	Nosocomial Pneumonia	M_avium	Unkown	Undefined	Undefined
BAL-S-4266-DNA-Extraction2_S107	BAL_S_4266_DNA_Extraction2	BALF	BAL-S-4266	MSO-32	5.05	06_11_2011	60_69	m	NTM	NTM	Bronchial carcinoma/COPD	M_avium	No	No	No
BAL-S-4327-DNA-Extraction2_S105	BAL_S_4327_DNA_Extraction2	BALF	BAL-S-4327	MSO-30	16.58	02_01_2012	50_59	m	NTM	NTM	Pneumonia Formely/TBC latent	Mycobacterium_fortuitum	Unkown	Undefined	Undefined
BAL-S-5151-DNA-Extraction2_S108	BAL_S_5151_DNA_Extraction2	BALF	BAL-S-5151	MSO-33	14.07	18_09_2013	70_79	f	NTM	NTM	Bronchiectasis	M_avium/M_fortuitum	Former smoker	No	No
BAL-S-5968-DNA-Extraction2_S277	BAL_S_5968_DNA_Extraction2	BALF	BAL-S-5968	MSO-277	2.4422	12_05_2015	70_79	m	TBC	TBC	Unspecified	TBC	Former smoker	No	No
BAL-S-6028_S145	BAL_S_6028	BALF	BAL-S-6028	MSO-70	10.68	28_06_2015	70_79	f	NTM	NTM	Granulomatosis	M_avium	No	No	No
BAL-S-6061-DNA-Extraction2_S281	BAL_S_6061_DNA_Extraction2	BALF	BAL-S-6061	MSO-281	6.1002	12_07_2015	70_79	f	NTM	NTM	Granulomatosis	M_avium	No	Yes	Undefined
BAL-S-6582-DNA-Extraction2_S119	BAL_S_6582_DNA_Extraction2	BALF	BAL-S-6582	MSO-44	14.58	14_07_2016	80_89	f	Other	Bronchiectasis	AllergicAsthma bronchiale		Unkown	Undefined	Undefined
BAL-S-6657-DNA-Extraction2_S125	BAL_S_6657_DNA_Extraction2	BALF	BAL-S-6657	MSO-50	13.64	29_08_2016	30_39	m	NTM	NTM	M.Hodgkin Formely	M_avium	Unkown	No	No
BAL-S-6663-DNA-Extraction2_S120	BAL_S_6663_DNA_Extraction2	BALF	BAL-S-6663	MSO-45	17.42	01_09_2016	60_69	m	Other	Bronchial asthma	Obstructive sleep apnea syndrome	Pseudomonas_aeroginosa	Former smoker	No	No
BAL-S-6981-DNA-Extraction2_S135	BAL_S_6981_DNA_Extraction2	BALF	BAL-S-6981	MSO-60	18.09	11_04_2017	20_29	f	TBC	TBC	TBC	TBC_Formely	Unkown	Undefined	Undefined
BAL-S-7000-DNA-Extraction2_S136	BAL_S_7000_DNA_Extraction2	BALF	BAL-S-7000	MSO-61	11.47	26_04_2017	40_49	m	TBC	TBC	Unspecified	TBC_Ausschluss	Yes	No	No
BAL-S-7087-DNA-Extraction2_S133	BAL_S_7087_DNA_Extraction2	BALF	BAL-S-7087	MSO-58	16.6	21_06_2017	10_19	f	TBC	TBC	Unspecified	TBC_Formely	No	No	No
BAL-S-7122-DNA-Extraction2_S130	BAL_S_7122_DNA_Extraction2	BALF	BAL-S-7122	MSO-55	7.72	10_07_2017	10_19	m	TBC	TBC	Unspecified	TBC	Unkown	Undefined	Undefined
BAL-S-7136-DNA-Extraction2_S134	BAL_S_7136_DNA_Extraction2	BALF	BAL-S-7136	MSO-59	15.27	19_07_2017	10_19	m	TBC	TBC	HepatitisB Formely	TBC	No	No	No
BAL-S-7149-DNA-Extraction2_S137	BAL_S_7149_DNA_Extraction2	BALF	BAL-S-7149	MSO-62	14.31	26_07_2017	50_59	f	TBC	TBC	Unspecified	TBC_latent	No	No	No
BAL-S-7158-DNA-Extraction2_S132	BAL_S_7158_DNA_Extraction2	BALF	BAL-S-7158	MSO-57	19.13	07_08_2017	50_59	m	TBC	TBC	Unspecified	TBC_Formely	Unkown	No	No
BAL-S-7209-DNA-Extraction2_S138	BAL_S_7209_DNA_Extraction2	BALF	BAL-S-7209	MSO-63	13.55	11_09_2017	20_29	m	TBC	TBC	Unspecified	TBC_Suspected	No	No	No
BAL-S-7308-DNA-Extraction2_S141	BAL_S_7308_DNA_Extraction2	BALF	BAL-S-7308	MSO-66	15.55	14_11_2017	20_29	m	TBC	TBC	TBC pulmonary and Lymph nodes/HIV/HepC Suspecious	TBC	No	No	No
BAL-S-7325-DNA-Extraction2_S126	BAL_S_7325_DNA_Extraction2	BALF	BAL-S-7325	MSO-51	13.04	04_12_2017	10_19	m	TBC	TBC	Unspecified	M_tuberculosis	Unkown	Undefined	Undefined
BAL-S-7326-DNA-Extraction2_S127	BAL_S_7326_DNA_Extraction2	BALF	BAL-S-7326	MSO-52	17.67	04_12_2017	50_59	m	TBC	TBC	Unspecified	M_tuberculosis	Unkown	Undefined	Undefined
BAL-S-7376-DNA-Extraction2_S110	BAL_S_7376_DNA_Extraction2	BALF	BAL-S-7376	MSO-35	12.45	22_01_2018	50_59	m	NTM	NTM	Bizytopenie	M_intracelluarecomplex	No	No data	No data
BAL-S-7451-DNA-Extraction2_S129	BAL_S_7451_DNA_Extraction2	BALF	BAL-S-7451	MSO-54	17.97	07_03_2018	40_49	m	TBC	TBC	InfluenzaB Formely/HepatitisC Genotyp2 Subtyp A/C	TBC_PreXDR	Former smoker	No data	No data
BAL-S-7466-DNA-Extraction2_S106	BAL_S_7466_DNA_Extraction2	BALF	BAL-S-7466	MSO-31	7.87	19_03_2018	60_69	f	NTM	NTM	Unspecified	M_intracelluare_complex	Former smoker	No data	No data
BAL-S-7539-DNA-Extraction2_S128	BAL_S_7539_DNA_Extraction2	BALF	BAL-S-7539	MSO-53	11.17	22_05_2018	40_49	f	TBC	TBC	HIV	M_Tuberkulosekomplex	No	No data	No data
BAL-S-7583-DNA-Extraction2_S116	BAL_S_7583_DNA_Extraction2	BALF	BAL-S-7583	MSO-41	21.38	24_06_2018	50_59	m	NTM	NTM	COPD	Mycobacterium_complex/Stenotrophomonasneutrophiliae proved	Former smoker	No data	No data
BAL-S-7669-DNA-Extraction2_S131	BAL_S_7669_DNA_Extraction2	BALF	BAL-S-7669	MSO-56	17.3	20_08_2018	30_39	m	TBC	TBC	Unspecified	TBC Suspecious	Unkown	No data	No data
BAL-S-7786-DNA-Extraction2_S140	BAL_S_7786_DNA_Extraction2	BALF	BAL-S-7786	MSO-65	16.28	05_11_2018	20_29	m	TBC	TBC	Unspecified		No	No data	No data
BAL-S-8067-DNA-Extraction2_S139	BAL_S_8067_DNA_Extraction2	BALF	BAL-S-8067	MSO-64	17.36	08_05_2019	40_49	m	TBC	TBC	Unspecified	TBC_MDR_preXDR	Yes	No data	No data
BAL-S-8309_S144	BAL_S_8309	BALF	BAL-S-8309	MSO-69	11.45	31_10_2019	30_39	m	TBC	TBC	Chronic HepatitisB	M_africanum	Unkown	Undefined	Undefined
BAL-S-8315-DNA-Extraction2_S124	BAL_S_8315_DNA_Extraction2	BALF	BAL-S-8315	MSO-49	12.17	04_11_2019	50_59	m	NTM	NTM	Arthritis rheumatoid seropositiv	M_fortuitum	Yes	No data	No data
BAL-S-8320_S147	BAL_S_8320	BALF	BAL-S-8320	MSO-72	8.31	05_11_2019	20_29	m	TBC	TBC	Chronic HepatitisB	M_africanum	Unkown	No data	No data
BAL-S-8796-DNA-Extraction2_S115	BAL_S_8796_DNA_Extraction2	BALF	BAL-S-8796	MSO-40	14.76	19_11_2020	70_79	m	NTM	NTM	Pulmonaryemphysema	Mycobacterium_kansasii/Aeromonas_veronii/Peudomonas_mendocina	No	No	No
BAL-S-9090-DNA-Extraction2_S112	BAL_S_9090_DNA_Extraction2	BALF	BAL-S-9090	MSO-37	18.48	08_08_2021	70_79	f	NTM	NTM	Bronchiectasis	M_kansasii	Unkown	No	No
BAL-S-9104-DNA-Extraction2_S114	BAL_S_9104_DNA_Extraction2	BALF	BAL-S-9104	MSO-39	13.03	17_08_2021	60_69	f	NTM	NTM	Polymyalgiarheumatica	Mycobacterium_fortuitum_Formely	Yes	Undefined	Undefined
BAL-S-9118-DNA-Extraction2_S111	BAL_S_9118_DNA_Extraction2	BALF	BAL-S-9118	MSO-36	16.74	25_08_2021	70_79	f	NTM	NTM	Unspecified	Mycobacterium_avium	No	No	No
BAL-S-9120_S150	BAL_S_9120	BALF	BAL-S-9120	MSO-75	8.93	29_08_2021	60_69	m	NTM	NTM	Pulmonary Aspergillosis	M_kansasii	Unkown	No	No
BAL-S-9128_S151	BAL_S_9128	BALF	BAL-S-9128	MSO-76	13.86	02_09_2021	30_39	f	TBC	TBC	Unspecified	TBC_XDR	Unkown	No	No
TBC: Mycobacterium Tuberculosis complex

### Sheet: Supplementary_Table_S3
Supplementary Table 3. Indicators taxa analyses based on indicator value analysis (IndVal) on adjusted ASVs (A), and 98% OTUs (B).
Supplementary Table 3.1 Anaylses on the adjusted ASVs									Supplementary Table 3.2 Anaylses on the 98%
Adjusted ASV	NTM	TB	Group	stat	p value	p value adjusted			98% OTU	NTM	TB	Group	stat	p.value	p.value adjusted
ASV_1	1	0	1	0.729722479831604	0.100678993210068	0.598781108963104			OTU_1_0.02	0	1	2	0.698654252774948	0.708542914570854	0.978464024883561
ASV_4	1	0	1	0.727086428479336	0.140268597314027	0.598781108963104			OTU_2_0.02	1	0	1	0.229415733870562	0.453525464745353	0.657611923880761
ASV_7	0	1	2	0.698370067444384	0.004719952800472	0.17219827801722			OTU_3_0.02	1	0	1	0.229415733870562	0.452945470545295	0.657611923880761
ASV_21	0	1	2	0.607961489316381	0.00860991390086099	0.17219827801722			OTU_4_0.02	1	0	1	0.229415733870562	0.45139548604514	0.657611923880761
ASV_3	0	1	2	0.568744108784523	0.231367686323137	0.598781108963104			OTU_6_0.02	1	0	1	0.229415733870562	0.453025469745303	0.657611923880761
ASV_22	0	1	2	0.41702882811415	0.114338856611434	0.598781108963104			OTU_7_0.02	0	1	2	0.439339904549309	0.190948090519095	0.657611923880761
ASV_25	0	1	2	0.361157559257308	0.238467615323847	0.598781108963104			OTU_11_0.02	0	1	2	0.607961489316381	0.00868991310086899	0.252007479925201
ASV_12	0	1	2	0.359904621692986	0.316476835231648	0.598781108963104			OTU_12_0.02	0	1	2	0.208514414057075	1	1
ASV_11	0	1	2	0.315287969380748	0.464055359446406	0.598781108963104			OTU_16_0.02	1	0	1	0.229415733870562	0.450665493345067	0.657611923880761
ASV_14	0	1	2	0.282915683119072	0.751442485575144	0.93930310696893			OTU_17_0.02	1	0	1	0.229415733870562	0.450665493345067	0.657611923880761
ASV_29	1	0	1	0.229415733870562	0.449115508844912	0.598781108963104			OTU_19_0.02	1	0	1	0.229415733870562	0.450665493345067	0.657611923880761
ASV_30	1	0	1	0.229415733870562	0.449115508844912	0.598781108963104			OTU_26_0.02	1	0	1	0.229415733870562	0.45139548604514	0.657611923880761
ASV_75	1	0	1	0.229415733870562	0.449115508844912	0.598781108963104			OTU_32_0.02	1	0	1	0.229415733870562	0.45139548604514	0.657611923880761
ASV_92	1	0	1	0.229415733870562	0.449115508844912	0.598781108963104			OTU_34_0.02	0	1	2	0.208514414057075	1	1
ASV_100	1	0	1	0.229415733870562	0.449115508844912	0.598781108963104			OTU_36_0.02	0	1	2	0.208514414057075	1	1
ASV_6	1	0	1	0.229415733870562	0.451245487545125	0.598781108963104			OTU_41_0.02	1	0	1	0.229415733870562	0.45139548604514	0.657611923880761
ASV_46	1	0	1	0.229415733870562	0.451245487545125	0.598781108963104			OTU_52_0.02	1	0	1	0.229415733870562	0.450665493345067	0.657611923880761
ASV_59	1	0	1	0.229415733870562	0.451245487545125	0.598781108963104			OTU_54_0.02	1	0	1	0.229415733870562	0.45139548604514	0.657611923880761
ASV_60	1	0	1	0.229415733870562	0.451245487545125	0.598781108963104			OTU_73_0.02	1	0	1	0.229415733870562	0.450665493345067	0.657611923880761
ASV_77	1	0	1	0.229415733870562	0.451245487545125	0.598781108963104			OTU_93_0.02	0	1	2	0.208514414057075	1	1
ASV_137	1	0	1	0.229415733870562	0.451245487545125	0.598781108963104			OTU_100_0.02	1	0	1	0.229415733870562	0.45139548604514	0.657611923880761
ASV_138	1	0	1	0.229415733870562	0.451245487545125	0.598781108963104			OTU_101_0.02	1	0	1	0.229415733870562	0.45139548604514	0.657611923880761
ASV_186	1	0	1	0.229415733870562	0.451245487545125	0.598781108963104			OTU_106_0.02	1	0	1	0.229415733870562	0.453025469745303	0.657611923880761
ASV_293	1	0	1	0.229415733870562	0.451245487545125	0.598781108963104			OTU_123_0.02	0	1	2	0.208514414057075	1	1
ASV_340	1	0	1	0.229415733870562	0.451245487545125	0.598781108963104			OTU_135_0.02	1	0	1	0.229415733870562	0.45139548604514	0.657611923880761
ASV_13	1	0	1	0.229415733870562	0.453585464145359	0.598781108963104			OTU_143_0.02	0	1	2	0.208514414057075	1	1
ASV_17	1	0	1	0.229415733870562	0.453585464145359	0.598781108963104			OTU_222_0.02	1	0	1	0.229415733870562	0.45139548604514	0.657611923880761
ASV_48	1	0	1	0.229415733870562	0.453645463545365	0.598781108963104			OTU_227_0.02	0	1	2	0.208514414057075	1	1
ASV_58	1	0	1	0.229415733870562	0.453645463545365	0.598781108963104			OTU_254_0.02	0	1	2	0.208514414057075	1	1
ASV_10	1	0	1	0.229415733870562	0.456535434645654	0.598781108963104
ASV_50	1	0	1	0.229415733870562	0.456535434645654	0.598781108963104
ASV_352	1	0	1	0.229415733870562	0.456535434645654	0.598781108963104
ASV_23	0	1	2	0.208514414057075	1	1
ASV_49	0	1	2	0.208514414057075	1	1
ASV_129	0	1	2	0.208514414057075	1	1
ASV_163	0	1	2	0.208514414057075	1	1
ASV_196	0	1	2	0.208514414057075	1	1
ASV_255	0	1	2	0.208514414057075	1	1
ASV_300	0	1	2	0.208514414057075	1	1
ASV_335	0	1	2	0.208514414057075	1	1

### Sheet: Supplementary_Table_S4
Supplementary Table 4. Correlation coefficients, and adjusted p values of pairwise Spearman´s correlation between ASVs (1), and 98% OTUs (2) relative abundances in TB, and NTM patients.
Supplementary Table 4.1. Anaylsis on Adjusted ASVs														Supplementary Table 4.2. Anaylsis on 98% OTUs
Correlation coefficent in TB	ASV_1	ASV_4	ASV_7	ASV_3	ASV_11	ASV_12	ASV_21	ASV_14	ASV_25	ASV_22				Correlation coefficent in TB	OTU_1_0.02	OTU_7_0.02	OTU_11_0.02
ASV_1	1	0.568443771460024	-0.212419950468759	-0.449153978393422	-0.162806835478248	-0.259956755353559	0.0704935988199323	-0.526578358499959	0.0559648496956478	0.211872268814172				OTU_1_0.02	1	-0.499806921928382	-0.504512047127226
ASV_4	0.568443771460024	1	0.174164835081053	-0.0582769555395759	-0.110805629999333	-0.0682001809137999	-0.287180231672466	-0.4047365950739	-0.241911528090147	0.506629915359657				OTU_7_0.02	-0.499806921928382	1	-0.173601295594394
ASV_7	-0.212419950468759	0.174164835081053	1	0.0943257133799366	0.0101246124957672	0.0631857567879825	0.21898805964681	-0.0537044662818956	-0.185764629270163	0.042123837858655				OTU_11_0.02	-0.504512047127226	-0.173601295594394	1
ASV_3	-0.449153978393422	-0.0582769555395759	0.0943257133799366	1	-0.345646477862624	0.288099280970113	-0.228668095638029	0.602035103734373	-0.345646477862624	0.154137150322946
ASV_11	-0.162806835478248	-0.110805629999333	0.0101246124957672	-0.345646477862624	1	-0.176186739522264	-0.132247624385626	-0.149135446685879	0.679394812680115	-0.176186739522264
ASV_12	-0.259956755353559	-0.0682001809137999	0.0631857567879825	0.288099280970113	-0.176186739522264	1	-0.351530277359729	0.142992136423866	-0.176186739522264	0.443438914027149				Corrected p values in TB	OTU_1_0.02	OTU_7_0.02	OTU_11_0.02
ASV_21	0.0704935988199323	-0.287180231672466	0.21898805964681	-0.228668095638029	-0.132247624385626	-0.351530277359729	1	-0.126497727673208	-0.11787288260458	-0.351530277359729				OTU_1_0.02	0	0.0151633343991242	0.0151633343991242
ASV_14	-0.526578358499959	-0.4047365950739	-0.0537044662818956	0.602035103734373	-0.149135446685879	0.142992136423866	-0.126497727673208	1	-0.149135446685879	-0.176186739522264				OTU_7_0.02	0.0303266687982484	0	0.428257883249366
ASV_25	0.0559648496956478	-0.241911528090147	-0.185764629270163	-0.345646477862624	0.679394812680115	-0.176186739522264	-0.11787288260458	-0.149135446685879	1	-0.176186739522264				OTU_11_0.02	0.0281754206733975	0.428257883249366	0
ASV_22	0.211872268814172	0.506629915359657	0.042123837858655	0.154137150322946	-0.176186739522264	0.443438914027149	-0.351530277359729	-0.176186739522264	-0.176186739522264	1
														Correlation coefficent in NTM	OTU_1_0.02	OTU_7_0.02	OTU_11_0.02
Corrected p values in TB	ASV_1	ASV_4	ASV_7	ASV_3	ASV_11	ASV_12	ASV_21	ASV_14	ASV_25	ASV_22				OTU_1_0.02	1.0	-0.35166959	-0.09580576
ASV_1	0	0.0418837301760766	0.497682975509889	0.0946632262266505	0.588793537864024	0.497682975509889	0.799782306321424	0.0442826278641916	0.799782306321424	0.497682975509889				OTU_7_0.02	-0.35166959	1.0	-0.08072035
ASV_4	0.0418837301760766	0	0.640105288034345	0.791683820916148	0.790374465912466	0.791683820916148	0.413914404398145	0.166210462693432	0.478980830455933	0.06130947480066				OTU_11_0.02	-0.09580576	-0.08072035	1.0
ASV_7	0.954734824247299	0.954734824247299	0	0.954734824247299	0.963430507456978	0.954734824247299	0.954734824247299	0.954734824247299	0.954734824247299	0.954734824247299
ASV_3	0.141994839339976	0.791683820916148	0.752150727299671	0	0.238973033485794	0.328500126058137	0.44093349348896	0.0213276210439077	0.238973033485794	0.620422027735821
ASV_11	0.691577657673407	0.691577657673407	0.963430507456978	0.477946066971589	0	0.691577657673407	0.691577657673407	0.691577657673407	0.00327084836306923	0.691577657673407
ASV_12	0.519638034137264	0.774559875289051	0.774559875289051	0.519638034137264	0.631955563240418	0	0.450004428415647	0.662301126898584	0.631955563240418	0.306520103020502				Corrected p value in NTM	OTU_1_0.02	OTU_7_0.02	OTU_11_0.02
ASV_21	0.749256402680827	0.551885872530861	0.567754371810029	0.567754371810029	0.666227714878575	0.450004428415647	0	0.666227714878575	0.666227714878575	0.450004428415647				OTU_1_0.02	0.0000000	0.2796366	0.6964210
ASV_14	0.0442826278641916	0.166210462693432	0.807718963564539	0.0213276210439077	0.635839403651206	0.635839403651206	0.635839403651206	0	0.635839403651206	0.635839403651206				OTU_7_0.02	0.2796366	0.0000000	0.7425325
ASV_25	0.799782306321424	0.631955563240418	0.631955563240418	0.477946066971589	0.00327084836306923	0.631955563240418	0.666227714878575	0.639049938530655	0	0.631955563240418				OTU_11_0.02	0.7425325	0.7425325	0.0000000
ASV_22	0.541676197063216	0.12261894960132	0.84865317710871	0.542869274268844	0.541676197063216	0.153260051510251	0.300002952277098	0.541676197063216	0.541676197063216	0
Correlation coefficent in NTM	ASV_1	ASV_4	ASV_7	ASV_3	ASV_11	ASV_12	ASV_21	ASV_14
ASV_1	1	0.244951712028095	-0.223874454801807	-0.437564772450643	-0.172208139621413	-0.365942296695503	-0.0861040698107066	-0.368734396144153
ASV_4	0.244951712028095	1	0.335811682202711	-0.00396242355388681	0.0430520349053533	-0.365942296695503	0.344416279242826	-0.398364838691451
ASV_7	-0.223874454801807	0.335811682202711	1	0.441515082609392	-0.0807203508063088	-0.0807203508063088	0.64576280645047	-0.117283950617284
ASV_3	-0.437564772450643	-0.00396242355388681	0.441515082609392	1	-0.138787473111299	0.499634903200677	0.333089935467118	0.687744647910783
ASV_11	-0.172208139621413	0.0430520349053533	-0.0807203508063088	-0.138787473111299	1	-0.0555555555555556	-0.0555555555555556	-0.0807203508063088
ASV_12	-0.365942296695503	-0.365942296695503	-0.0807203508063088	0.499634903200677	-0.0555555555555556	1	-0.0555555555555556	0.726483157256779
ASV_21	-0.0861040698107066	0.344416279242826	0.64576280645047	0.333089935467118	-0.0555555555555556	-0.0555555555555556	1	-0.0807203508063088
ASV_14	-0.368734396144153	-0.398364838691451	-0.117283950617284	0.687744647910783	-0.0807203508063088	0.726483157256779	-0.0807203508063088	1
Corrected p value in NTM	ASV_1	ASV_4	ASV_7	ASV_3	ASV_11	ASV_12	ASV_21	ASV_14
ASV_1	0	0.49960188050734	0.49960188050734	0.287834377012847	0.560965542552952	0.287834377012847	0.725970377131224	0.287834377012847
ASV_4	0.436997441747073	0	0.279721275195854	0.987155258855345	0.987155258855345	0.279721275195854	0.279721275195854	0.279721275195854
ASV_7	0.624502350634175	0.372961700261139	0	0.204512380472511	0.742532467142662	0.742532467142662	0.019752248910196	0.742532467142662
ASV_3	0.106735641301845	0.987155258855345	0.106735641301845	0	0.666115023027026	0.102882871068317	0.228851355504619	0.00795588377467493
ASV_11	0.86107979512207	0.86107979512207	0.86107979512207	0.86107979512207	0	0.86107979512207	0.86107979512207	0.86107979512207
ASV_12	0.215875782759635	0.215875782759635	0.821283269241721	0.102882871068317	0.821283269241721	0	0.821283269241721	0.00299094317464021
ASV_21	0.821283269241721	0.381418925841031	0.019752248910196	0.381418925841031	0.821283269241721	0.821283269241721	0	0.821283269241721
ASV_14	0.210534946726154	0.210534946726154	0.742532467142662	0.00397794188733747	0.742532467142662	0.00299094317464021	0.742532467142662	0

### Sheet: Supplementary_Table_S5
Supplementary Table 5. Pairwise distances between the main Yersiniaceae, and Serratia adjusted ASVs, and further Yersinia, and Serratia previously published strains calculated after sequences alignment in Geneious.
	ASV_12	ASV_22	ASV_25	ASV_ASV4	ASV_1	ASV_3	ASV_7	ASV_11	ASV_14	ASV_21	NR_025159.1 Yersinia kristensenii strain ATCC 33638	NR_025160.1 Yersinia pestis strain NCTC 5923	NR_025340.1 Serratia grimesii strain DSM 30063	NR_037112.1 Serratia quinivorans strain 4364	NR_041833.1 Yersinia ruckeri strain ATCC 29473	NR_042062.1 Serratia liquefaciens strain CIP 103238	NR_042485.1 Yersinia similis strain Y228	NR_113616.1 Serratia grimesii strain NBRC 13537	NR_114575.1 Serratia quinivorans strain LMG 7887	NR_114576.1 Serratia grimesii strain LMG 7883	NR_115973.1 Yersinia kristensenii strain CCUG 11294	NR_115976.1 Yersinia ruckeri strain CCUG 14190	NR_121703.1 Serratia liquefaciens strain ATCC 27592	NR_121742.1 Yersinia similis strain Y228	NR_178702.1 Serratia myotis strain 12	NR_179466.1 Yersinia alsatica strain IP38850
ASV_12		99143	98093	97877	99786	99145	99358	99358	98093	97877	98929	97240	99143	97665	98715	99358	97447	97708	97558	99358	98929	98715	99143	97447	97665	97240
ASV_22	99143		97665	97877	99143	99786	99572	99572	97452	97877	98929	97240	99143	97665	98715	99358	97447	97708	97558	99358	98929	98715	99356	97447	97665	97240
ASV_25	98093	97665		99786	98093	97669	97877	97877	99573	99786	97452	97028	97452	99143	97452	97452	96406	97495	99036	97452	97452	97452	97240	96406	99143	97028
ASV_4	97877	97877	99786		97877	97877	98089	97665	99358	99572	97665	97240	97665	99358	97665	97665	96617	97708	99251	97665	97665	97665	97660	96617	99358	97240
ASV_1	99786	99143	98093	97877		99145	99358	99358	97881	97877	98715	97028	98929	97452	98501	99143	97234	97495	97346	99143	98715	98501	98929	97234	97452	97028
ASV_3	99145	99786	97669	97877	99145		99786	99786	97669	97665	99143	97452	99358	97877	98929	99572	97660	97921	97771	99572	99143	98929	99358	97660	97877	97452
ASV_7	99358	99572	97877	98089	99358	99786		99572	97877	97877	99143	97452	99358	97877	98929	99572	97660	97921	97771	99572	99143	98929	99571	97660	97877	97452
ASV_11	99358	99572	97877	97665	99358	99786	99572		97877	97877	98929	97240	99143	97665	98715	99358	97447	97708	97558	99358	98929	98715	99356	97447	97665	97240
ASV_14	98093	97452	99573	99358	97881	97669	97877	97877		99572	97877	97452	97877	99572	97877	97877	96829	97921	99465	97877	97877	97877	97665	96829	99572	97452
ASV_21	97877	97877	99786	99572	97877	97665	97877	97877	99572		97452	97028	97452	99143	97452	97452	96406	97495	99036	97452	97452	97452	97447	96406	99143	97028
NR_025159.1 Yersinia kristensenii strain ATCC 33638	98929	98929	97452	97665	98715	99143	99143	98929	97877	97452		97877	99786	98301	99572	99572	98085	98348	98195	99572	100000	99572	99571	98085	98301	97877
NR_025160.1 Yersinia pestis strain NCTC 5923	97240	97240	97028	97240	97028	97452	97452	97240	97452	97028	97877		97877	97877	97877	97877	98511	97974	97771	97877	97877	97877	97872	98511	97877	100000
NR_025340.1 Serratia grimesii strain DSM 30063	99143	99143	97452	97665	98929	99358	99358	99143	97877	97452	99786	97877		98301	99358	99786	97872	98348	98195	99786	99786	99358	99785	97872	98301	97877
NR_037112.1 Serratia quinivorans strain 4364	97665	97665	99143	99358	97452	97877	97877	97665	99572	99143	98301	97877	98301		98301	98301	97252	98348	99893	98301	98301	98301	98298	97252	100000	97877
NR_041833.1 Yersinia ruckeri strain ATCC 29473	98715	98715	97452	97665	98501	98929	98929	98715	97877	97452	99572	97877	99358	98301		99358	98085	98348	98195	99358	99572	100000	99356	98085	98301	97877
NR_042062.1 Serratia liquefaciens strain CIP 103238	99358	99358	97452	97665	99143	99572	99572	99358	97877	97452	99572	97877	99786	98301	99358		98085	98348	98195	100000	99572	99358	100000	98085	98301	97877
NR_042485.1 Yersinia similis strain Y228	97447	97447	96406	96617	97234	97660	97660	97447	96829	96406	98085	98511	97872	97252	98085	98085		97346	97146	98085	98085	98085	98081	100000	97252	98511
NR_113616.1 Serratia grimesii strain NBRC 13537	97708	97708	97495	97708	97495	97921	97921	97708	97921	97495	98348	97974	98348	98348	98348	98348	97346		98348	98348	98348	98348	98344	97346	98348	97974
NR_114575.1 Serratia quinivorans strain LMG 7887	97558	97558	99036	99251	97346	97771	97771	97558	99465	99036	98195	97771	98195	99893	98195	98195	97146	98348		98195	98195	98195	98191	97146	99893	97771
NR_114576.1 Serratia grimesii strain LMG 7883	99358	99358	97452	97665	99143	99572	99572	99358	97877	97452	99572	97877	99786	98301	99358	100000	98085	98348	98195		99572	99358	100000	98085	98301	97877
NR_115973.1 Yersinia kristensenii strain CCUG 11294	98929	98929	97452	97665	98715	99143	99143	98929	97877	97452	100000	97877	99786	98301	99572	99572	98085	98348	98195	99572		99572	99571	98085	98301	97877
NR_115976.1 Yersinia ruckeri strain CCUG 14190	98715	98715	97452	97665	98501	98929	98929	98715	97877	97452	99572	97877	99358	98301	100000	99358	98085	98348	98195	99358	99572		99356	98085	98301	97877
NR_121703.1 Serratia liquefaciens strain ATCC 27592	99143	99356	97240	97660	98929	99358	99571	99356	97665	97447	99571	97872	99785	98298	99356	100000	98081	98344	98191	100000	99571	99356		98081	98298	97872
NR_121742.1 Yersinia similis strain Y228	97447	97447	96406	96617	97234	97660	97660	97447	96829	96406	98085	98511	97872	97252	98085	98085	100000	97346	97146	98085	98085	98085	98081		97252	98511
NR_178702.1 Serratia myotis strain 12	97665	97665	99143	99358	97452	97877	97877	97665	99572	99143	98301	97877	98301	100000	98301	98301	97252	98348	99893	98301	98301	98301	98298	97252		97877
NR_179466.1 Yersinia alsatica strain IP38850	97240	97240	97028	97240	97028	97452	97452	97240	97452	97028	97877	100000	97877	97877	97877	97877	98511	97974	97771	97877	97877	97877	97872	98511	97877
